# Genome-wide identification of microsatellite markers and their application in genetic studies of wolfberry (*Lycium barbarum*)

**DOI:** 10.1101/2022.05.25.493367

**Authors:** Yue Yin, Xiaoya Qin, Jianhua Zhao, Wei An, Yanlong Li, Yunfang Fan, Yajun Wang, Youlong Cao

**Author notes:** **Corresponding author:** National Wolfberry Engineering Research Center, Ningxia Academy of Agriculture and Forestry Sciences, Yinchuan 750021, Ningxia, China.

## Abstract

The wolfberry (*Lycium barbarum*) has been an important traditional Chinese food and medicine for hundreds of years. However, few microsatellite markers have been developed for assessing the genetic diversity and genetic linkage maps among *Lycium* species in genetic research. In the present study, a total of 397,558 microsatellite loci were identified from whole wolfberry genome sequences with an overall density of 212.1 Mb/SSRs. Dinucleotide microsatellites were the most abundant type, representing 58.26% of the total microsatellite loci, followed by tri-, penta-, hexa-, and tetranucleotide. The AT motifs were the most abundant of all nucleotide repeat motifs, accounting for 44.52%. A set of 600 primer pairs were synthesized and preliminarily screened among four wolfberry accessions. Of these, 277 primer pairs were selected as polymorphic markers. In total, 22 highly polymorphic SSR markers were selected for the characterization of genetic diversity among 37 wolfberry accessions. A total of 323 alleles were detected with an average of 14.7 alleles per marker. The polymorphic information content (PIC) values ranged from 0.612 to 0.911. The dendrogram revealed that the phylogenetic relationships among these wolfberry accessions were consistent with their genetic background. Thus, the large number of genome-wide microsatellite markers developed from the wolfberry genome provides a valuable resource for genetic diversity, genetic map construction, quantitative trait locus (QTL) mapping, and marker-assisted selection breeding in *Lycium* species.
