## Supplementary material for "Genome-wide identification of microsatellite markers and their application in genetic studies of wolfberry (*Lycium barbarum*)": Supplementary Table S1.xlsx

### Sheet: Table S1
Table S1 Occurrence of microsatellites in the goji berry genome
Category	Nmber
Total number of sequences examined	783061
Total size of examined sequences (bp)	1873983257
Dinucleotide	231636
Trinucleotide	65498
Tetranucleotide	13595
Pentanucleotide	59909
Hexanucleotide	26920
Total number of identified SSRs	397558
Density (per Mb)	212.146
