## Supplementary material for "Genome-wide identification of microsatellite markers and their application in genetic studies of wolfberry (*Lycium barbarum*)": Supplementary Table S3.xlsx

### Sheet: Table S3
Table S3 The distribution of SSRs repeats on differernt chromosomes
	Chr1	Chr2	Chr3	Chr4	Chr5	Chr6	Chr7	Chr8	Chr9	Chr10	Chr11	Chr12
Di-	13286	15309	13662	15615	15243	13279	12488	12954	12607	12816	14011	11048
Tri-	4226	4751	4280	4750	4651	4197	3893	4006	4212	3979	4505	3573
Tetra-	930	1028	904	1018	1070	898	869	858	912	882	980	766
Penta-	4409	5066	4458	4888	4687	4054	3807	4055	3898	3911	4589	3433
Hexa-	1909	1968	1882	2089	2064	1717	1583	1699	1724	1794	1752	1495
Total	24760	28122	25186	28360	27715	24145	22640	23572	23353	23382	25837	20315
Chr.size(Mb)	126.7	146	132.4	148.3	145.3	124.9	121.9	122.2	121.6	120.3	138.2	104.3
Density(SSRs/Mb)	195.4	192.6	190.2	191.2	190.7	193.3	185.7	192.9	192.048	194.364	186.954	194.775
